# Characterization of three resistance-breaking isolates of sugarcane mosaic virus from Rwanda and implications for maize lethal necrosis

**DOI:** 10.1101/2024.07.23.604352

**Authors:** Jennifer R. Wilson, Kristin J. Willie, Lucy R. Stewart, Margaret G. Redinbaugh, Erik W. Ohlson

## Abstract

Maize lethal necrosis (MLN) is a devastating disease of maize caused by synergy between two viruses: maize chlorotic mottle virus (MCMV) and a potyvirus, most often sugarcane mosaic virus (SCMV). Throughout the 2010s, severe MLN outbreaks occurred in sub-Saharan East Africa including Kenya, Rwanda, and Ethiopia. In this study, we assessed the virulence of SCMV isolates collected from Rwanda by screening a panel of maize near isogenic lines containing different combinations of major potyvirus resistance loci. We discovered that the three Rwandan SCMV isolates tested could overcome all three potyvirus resistance loci even when used in combination, including one isolate that could asymptomatically infect all resistant lines tested. To understand how SCMV virulence may contribute to MLN, each of the three isolates were co-inoculated with MCMV on a panel of SCMV and MCMV resistant maize lines. No significant differences in MLN severity were observed for the Rwandan isolates compared to the reference SCMV isolates, indicating that increased virulence in SCMV single infection does not necessarily correlate with increased MLN severity in co-infection with MCMV. For all SCMV isolates tested, at least two potyvirus resistance loci were needed to reduce MLN severity, and maize lines with a combination of SCMV and MCMV resistance were most effective. Surprisingly, in some cases co-infection with MCMV facilitated SCMV infection of potyvirus resistant lines that SCMV could not infect alone. These results underscore the challenges of developing durable MLN resistance and highlight the importance of incorporating strong, multigenic potyvirus resistance into MLN resistance breeding programs.
