## Supplementary Table 4 for "Characterization of three resistance-breaking isolates of sugarcane mosaic virus from Rwanda and implications for maize lethal necrosis"

### Sheet: Supplementary Table 4
Supplementary Table 4. Nucleotide identity and similarity scores for each ORF across five SCMV isolates
Virus Protein	Virus Isolate	SCMV-Rw001	SCMV-Rw043	SCMV-Rw145	SCMV-OH	SCMV-See
5' UTR	SCMV-Rw001	-----	100	75.8	93.5	79.8
	SCMV-Rw043	100	-----	75.8	93.5	79.8
	SCMV-Rw145	75.8	75.8	-----	76.6	81.5					Nucleotide Identity Scores
	SCMV-OH	93.5	93.5	76.6	-----	80.6
	SCMV-See	79.8	79.8	81.5	80.6	-----			Nucleotide Similarity Scores
P1	SCMV-Rw001	-----	88.3	83.1	87.4	68.9
	SCMV-Rw043	88.3	-----	90.8	84.1	69.9
	SCMV-Rw145	83.1	90.8	-----	80.8	69.2
	SCMV-OH	87.4	84.1	80.8	-----	69.4
	SCMV-See	68.9	69.9	69.2	69.4	-----
HC-Pro	SCMV-Rw001	-----	93.7	94.3	93	78.6
	SCMV-Rw043	93.7	-----	96.4	91.4	77.8
	SCMV-Rw145	94.3	96.4	-----	91.9	78.1
	SCMV-OH	93	91.4	91.9	-----	78.8
	SCMV-See	78.6	77.8	78.1	78.8	-----
P3	SCMV-Rw001	-----	95.6	96.3	94.7	80.8
	SCMV-Rw043	95.6	-----	97.3	95.6	80.2
	SCMV-Rw145	96.3	97.3	-----	95.3	80.3
	SCMV-OH	94.7	95.6	95.3	-----	80
	SCMV-See	80.8	80.2	80.3	80	-----
6KI	SCMV-Rw001	-----	96.5	92.5	94.5	79.1
	SCMV-Rw043	96.5	-----	95	97	78.6
	SCMV-Rw145	92.5	95	-----	95	80.1
	SCMV-OH	94.5	97	95	-----	80.1
	SCMV-See	79.1	78.6	80.1	80.1	-----
CIP	SCMV-Rw001	-----	96.6	95.9	92.4	79.5
	SCMV-Rw043	96.6	-----	95.7	92.7	79.9
	SCMV-Rw145	95.9	95.7	-----	92.3	79.7
	SCMV-OH	92.4	92.7	92.3	-----	78.9
	SCMV-See	79.5	79.9	79.7	78.9	-----
6K2	SCMV-Rw001	-----	95	97.5	93.7	78
	SCMV-Rw043	95	-----	93.7	92.5	76.1
	SCMV-Rw145	97.5	93.7	-----	92.5	78.6
	SCMV-OH	93.7	92.5	92.5	-----	76.7
	SCMV-See	78	76.1	78.6	76.7	-----
NIa-VPg	SCMV-Rw001	-----	94.5	96.1	92.8	78.5
	SCMV-Rw043	94.5	-----	94.2	92.1	77.6
	SCMV-Rw145	96.1	94.2	-----	92.6	78.5
	SCMV-OH	92.8	92.1	92.6	-----	77.4
	SCMV-See	78.5	77.6	78.5	77.4	-----
NIa-Pro	SCMV-Rw001	-----	94.1	94.4	91.9	79.1
	SCMV-Rw043	94.1	-----	94.6	89.9	79.5
	SCMV-Rw145	94.4	94.6	-----	91.2	78.2
	SCMV-OH	91.9	89.9	91.2	-----	80
	SCMV-See	79.1	79.5	78.2	80	-----
NIb	SCMV-Rw001	-----	95.9	96.6	86.5	79
	SCMV-Rw043	95.9	-----	96.2	87.1	79.8
	SCMV-Rw145	96.6	96.2	-----	87.3	80.1
	SCMV-OH	86.5	87.1	87.3	-----	79.3
	SCMV-See	79	79.8	80.1	79.3	-----
CP	SCMV-Rw001	-----	91.6	96.7	90.8	77.3
	SCMV-Rw043	91.6	-----	90.9	87.2	81.1
	SCMV-Rw145	96.7	90.9	-----	91.4	78.3
	SCMV-OH	90.8	87.2	91.4	-----	79.2
	SCMV-See	77.3	81.1	78.3	79.2	-----
3' UTR	SCMV-Rw001	-----	100	98.6	95.8	82.6
	SCMV-Rw043	100	-----	98.6	95.8	82.6
	SCMV-Rw145	98.6	98.6	-----	96.2	82.6
	SCMV-OH	95.8	95.8	96.2	-----	82.1
	SCMV-See	82.6	82.6	82.6	82.1	-----
Amino acid identity scores (expressed as a percentage) are presented above the diagonal and amino acid similarity scores are presented below the diagonal
Identity scores are color graded in blue and similarity scores color graded in green such that the lowest scores are shaded the darkest and the highest scores are shaded the lightest

### Sheet: Supplementary Table 5
Supplementary Table 5. Amino acid identity and similarity scores for each viral protein across five SCMV isolates
Virus Protein	Virus Isolate	SCMV-Rw001	SCMV-Rw043	SCMV-Rw145	SCMV-OH	SCMV-See
P1	SCMV-Rw001	-----	90.6	83.7	93.1	81.1
	SCMV-Rw043	95.3	-----	89.7	93.1	79.8					Amino Acid Identity Scores
	SCMV-Rw145	92.3	97	-----	90.6	81.1
	SCMV-OH	90.1	87.1	81.1	-----	66.1			Amino Acid Similarity Scores
	SCMV-See	66.5	67.4	65.2	79.8	-----
HC-Pro	SCMV-Rw001	-----	98.9	99.1	98.7	97.6
	SCMV-Rw043	99.3	-----	99.3	98.9	98.3
	SCMV-Rw145	99.6	99.8	-----	99.1	98
	SCMV-OH	97.8	97.6	98.3	-----	93
	SCMV-See	93.5	93.7	93.5	97.4	-----
P3	SCMV-Rw001	-----	98	98.8	98.8	96.5
	SCMV-Rw043	98.8	-----	98.6	98.3	95.7
	SCMV-Rw145	99.7	99.1	-----	99.1	96.5
	SCMV-OH	98	97.1	98	-----	87.6
	SCMV-See	88.2	87	87.9	96.3	-----
6KI	SCMV-Rw001	-----	97	95.5	100	98.5
	SCMV-Rw043	100	-----	98.5	100	98.5
	SCMV-Rw145	98.5	98.5	-----	98.5	97
	SCMV-OH	97	100	98.5	-----	91
	SCMV-See	91	91	89.6	98.5	-----
CIP	SCMV-Rw001	-----	99.4	98.6	99.7	98.4
	SCMV-Rw043	99.8	-----	98.9	99.8	98.6
	SCMV-Rw145	99.7	99.8	-----	99.7	98.4
	SCMV-OH	98.7	99.1	99.2	-----	94.8
	SCMV-See	94.7	95	94.5	98.7	-----
6K2	SCMV-Rw001	-----	100	100	100	92.5
	SCMV-Rw043	100	-----	100	100	92.5
	SCMV-Rw145	100	100	-----	100	92.5
	SCMV-OH	100	100	100	-----	86.8
	SCMV-See	86.8	86.8	86.8	92.5	-----
NIa-VPg	SCMV-Rw001	-----	97.9	98.9	99.5	96.3
	SCMV-Rw043	99.5	-----	96.8	98.9	95.8
	SCMV-Rw145	98.9	98.4	-----	98.4	95.8
	SCMV-OH	98.9	96.8	97.9	-----	87.8
	SCMV-See	88.9	88.9	88.9	95.8	-----
NIa-Pro	SCMV-Rw001	-----	98.8	99.2	99.2	96.7
	SCMV-Rw043	99.6	-----	99.6	99.6	97.1
	SCMV-Rw145	99.6	100	-----	99.6	97.1
	SCMV-OH	98.3	97.9	98.3	-----	94.2
	SCMV-See	93.8	93.8	94.2	97.5	-----
NIb	SCMV-Rw001	-----	98.8	99.4	97.3	96.5
	SCMV-Rw043	99.6	-----	99.4	97.3	96.5
	SCMV-Rw145	99.8	99.8	-----	97.5	96.7
	SCMV-OH	94.4	95	95	-----	90.6
	SCMV-See	91.7	92.3	91.9	96.5	-----
CP	SCMV-Rw001	-----	91.2	97.9	97.3	86.3
	SCMV-Rw043	92.7	-----	91.5	91.8	90.8
	SCMV-Rw145	99.4	93	-----	96.7	86.6
	SCMV-OH	95.1	89.3	93.6	-----	81.4
	SCMV-See	81.5	84.4	80.9	86.9	-----
Nucleotide identity scores (expressed as a percentage) are presented above the diagonal and nucleotide similarity scores are presented below the diagonal
Identity scores are color graded in blue and similarity scores color graded in green such that the lowest scores are shaded the darkest and the highest scores are shaded the lightest
